# Comparison of transparency and shrinkage of insect brains using novel and traditional clearing methods

**DOI:** 10.1101/2020.08.28.273128

**Authors:** Bo M. B. Bekkouche, Helena K. M. Fritz, Elisa Rigosi, David C. O’Carroll

**Affiliations:** Department of Biology, Lund University, Lund, Sweden

**Author notes:** Correspondence: Bo B. M. Bekkouche, Department of Biology, Lund University, Sölvegatan 35, 22362 Lund, Sweden.

**Keywords:** Optical tissue clearing, transparency, shrinkage, insect brain, brain imaging, neuron imaging, super-resolution microscopy, digital light-sheet

## Abstract

Improvement of imaging quality has the potential to visualize previously unseen building blocks of the brain and is therefore one of the great challenges in neuroscience. Rapid development of new tissue clearing techniques in recent years have attempted to solve imaging compromises in thick brain samples, particularly for high resolution optical microscopy, where the clearing medium needs to match the refractive index of the objective immersion medium. These problems are exacerbated in insect tissue, where numerous (initially air-filled) tracheal tubes branching throughout the brain increase the scattering of light. To date, surprisingly few studies have systematically quantified the benefits of such clearing methods using objective transparency and tissue shrinkage measurements. In this study we compare a traditional and widely used insect clearing medium, methyl salicylate combined with permanent mounting in Permount (‘MS/P’) with several more recently applied clearing media that offer tunable refractive index (*n*): 2,2-thiodiethanol (TDE), ‘SeeDB2’ (in variants SeeDB2S & SeeDB2G matched to oil and glycerol immersion, *n*=1.52 & 1.47 respectively) and Rapiclear (also with *n*=1.52 & 1.47). We measured transparency and tissue shrinkage by comparing freshly dissected brains with cleared brains from dipteran flies, with or without addition of vacuum or ethanol pre-treatments (dehydration and rehydration) to evacuate air from the tracheal system. The results show that ethanol pre-treatment is very effective for improving transparency, regardless of the subsequent clearing medium, while vacuum treatment offers little measurable benefit. Ethanol pre-treated SeeDB2G and Rapiclear brains show much less shrinkage than using the traditional MS/P method. Furthermore, these newly developed media offer outstanding transparency compared to TDE and MS/P. Rapiclear protocols were less laborious compared to SeeDB2, but both offer sufficient transparency and refractive index tunability to permit super-resolution imaging of local volumes in whole mount brains from large insects, and even light-sheet microscopy. Although long-term permanency of Rapiclear stored samples remains to be established, our samples still showed good preservation of fluorescence after storage for more than a year at room temperature.
