## Supplemental Table 1 (S1) for "Comparison of transparency and shrinkage of insect brains using novel and traditional clearing methods"

### Sheet: Metadata
CaughtDate	AnimalID	Spec	Sex	Wild	Weight	HeadWeight	Ephys	Tracer	2ab	Clear	Lpost	Lpre	PostDivPre	BIB	BIW	Brain	CIB	CIW	Ctrl	Transp	MedullaHeight
2017-06-15	#2V	Volucella p.	M	1	0.1288	0.0211	1		1	RC1.52_E	2690.44	3472.61	0.774761	22.749	80.78	0.560529	14.439	79.873	0.693804	0.807907	1756.15
2017-06-15	#1V	Volucella p.	M	1	0.1602		1		0	RC1.52_E	3104.24	3376.07	0.919483	23.063	50.913	0.376473	16.063	60.212	0.578814	0.650423	1856.13
2017-06-20	#11F	Volucella p.	F	1	0.2096	0.0203	0		1	RC1.52_E	2689.26	3318.02	0.810501	16.979	58.411	0.549569	15.366	70.67	0.642801	0.85496	1579.73
2017-06-20	#13M	Volucella p.	M	1	0.1005	0.0165	1		0	MSP	2181.08	3632.64	0.600412	80.981	95.016	0.0797457	26.562	63.17	0.40797	0.195469	1671.68
2017-06-20	#14M	Volucella p.	M	1	0.1443	0.0189	0		0	MSP	2251.93	3656.2	0.615921	35.562	43.192	0.096884	17.456	66.863	0.585953	0.165344	1845.26
2017-07-15	#23	Volucella p.	M	1	0.0839	0.0149	1	nb488	0	RC1.52_E	2457.31	3054.12	0.804587	58.97	150.385	0.436651	26.092	202.6	0.771815	0.565745	1639.07
2017-07-15	#24	Volucella p.	M	1	0.0705		0		0	MSP	1756.66	2819.82	0.62297	91.501	102.887	0.0585736	22.439	66.324	0.494406	0.118473	1537.02
2017-07-20	#25	Eristalis sp.	F	1	0.0971	0.0131	0		0	TDE	124 days, 21:05:00	145 days, 1:38:00	0.860827	107.846	127.995	0.0854347	18.233	136.287	0.764005	0.111825	1494.64
2017-07-22	#32	Eristalis sp.	M	1	0.1089		1	nb488	0	SDB2G	143 days, 14:01:00	144 days, 21:29:00	0.990951	73.051	133.072	0.29119	18.501	135.133	0.759155	0.383572	1681.74
2017-07-22	#33	Eristalis sp.	M	1	0.0997	0.0213	1	nb488	0	MSP	89 days, 23:18:00	143 days, 3:52:00	0.628459	63.817	79.712	0.110744	18.382	108.683	0.710668	0.155831	1652.84
2017-08-14	#43	Eristalis pertinax	M	1	0.0821	0.0154	1	ly	0	RC1.52_E	118 days, 8:48:00	150 days, 14:18:00	0.785989	26.466	90.871	0.548889	18.021	114.98	0.72901	0.752924	1667.81
2017-08-14	#44	Eristalis pertinax	M	1	0.076	0.012	1	ly	0	SDB2G_V	3160.34	3202.86	0.986724	62.906	71.033	0.0606769	14.559	40.039	0.466684	0.130017	1585.07
2017-09-01	#45	Eristalis sp.	F	1	0.0911	0.0197	1	ly	0	TDE_V	2885.38	3654.26	0.789594	93.213	109.685	0.0811836	12.188	65.555	0.686454	0.118265	1511.58
2017-09-01	#46	Eristalis sp.	F	1	0.1233		1	ly	0	RC1.52_V	2779.46	3524.42	0.788628	123.939	134.367	0.0403707	12.782	75.275	0.709688	0.0568852	1537.16
2017-09-25	#52	Eristalis sp.	F	1	0.0694	0.0124	1	ly	0	RC1.52_{EV}	2527.16	3103.37	0.814328	25.787	95.912	0.576217	14.754	105.884	0.7554	0.762796	1613.46
2017-09-25	#53	Eristalis pertinax	F	1	0.0885	0.0144	0	nb488	0	SDB2G_{EV}	3048.8	3232.47	0.943179	78.737	156.767	0.331332	33.206	140.798	0.618331	0.535849	1499.43
2017-09-28	#56	Eristalis tenax	M	1	0.0956	0.0214	0	0	0	RC1.52	3092.76	3533.37	0.875302	88.751	95.138	0.0347329	15.845	54.918	0.552167	0.0629029	1678.93
2017-09-28	#58	Eristalis tenax	M	1	0.11	0.0214	1	nb488	0	SDB2G_{EV}	3191.68	3278.76	0.97344	45.764	92.991	0.340363	19.822	80.734	0.605752	0.561884	1732.09
2017-09-30	#59	Eristalis tenax	F	1	0.1164	0.0241	1	nb488	0	SDB2G_E	3310.05	3583.79	0.923619	24.107	41.341	0.263324	12.226	38.238	0.515457	0.510855	1520.12
2017-09-30	#61	Eristalis tenax	M	1	0.0919	0.0131	1	nb488	0	MSP_V	1052.13	1576.52	0.667377	122.653	131.186	0.0336158	27.258	143.133	0.680054	0.0494311	1567.22
2017-09-30	#62	Eristalis tenax	M	1	0.1001	0.0148	1	nb488	0	RC1.52_{EV}	2345.28	2884.58	0.81304	27.739	53.171	0.314325	13.257	58.388	0.629925	0.498987	1551.07
2017-10-06	#63	Eristalis tenax	F	1	0.1242	0,0182	0	0	0	SDB2G_E	2400.35	2560.25	0.937545	55.774	120.379	0.366755	17.047	118.879	0.749172	0.489547	1648.12
2017-10-06	#64	Eristalis tenax	F	1	0.1614	0,0279	1	nb488	0	SDB2G_{EV}	1617.13	1727.07	0.936345	28.807	76.4	0.452375	11.818	78.117	0.737188	0.613649	1575.55
2017-10-26	#67	Eristalis tenax	F	1	0.0912	0,0168	0	nb488	0	SDB2G	1914.62	2060.96	0.928992	69.911	81.357	0.075667	10.694	60.102	0.697893	0.108422	1704.23
2017-10-26	#68	Eristalis tenax	F	1	0.1299	0,0161	0	0	0	SDB2G_E	3262.72	3401.15	0.959299	46.71	125.846	0.458611	15.721	113.874	0.757383	0.60552	1815.21
2017-10-26	#69	Eristalis tenax	F	1	0.1097	0,0138	0	0	0	SDB2G_V	2866.18	2991.9	0.957981	33.559	54.637	0.23899	9.05	41.591	0.642582	0.371922	1499.77
2018-01-15	#70	Calliphora vicinia	M	0	0.0642	0.0057	0	0	0	RC1.52_V	1877.43	2719.81	0.690278	57.823	58.932	0.00949852	13.224	36.14	0.464225	0.020461	1243.53
2018-01-15	#73	Calliphora vicinia	F	0	0.093		1	0	0	RC1.52	1878.49	2551.52	0.736224	139.818	144.362	0.0159899	14.415	85.204	0.710597	0.022502	946.968
2018-01-15	#75	Calliphora vicinia	M	0	0.0565	0.006	0	0	0	SDB2G_{EV}	112.378	113.782	0.987661	16.734	56.645	0.543902	11.418	58.434	0.67308	0.808079	1382.5
2018-01-15	#76	Calliphora vicinia	M	0	0.0491	0.0051	0	0	0	SDB2G_E	121.722	142.677	0.85313	15.036	49.976	0.537439	10.955	52.976	0.657287	0.817663	1291.16
2018-01-15	#77	Calliphora vicinia	M	0	0.0787	0.0064	0	ly	0	RC1.52_{EV}	2048.73	2310.76	0.886604	13.575	47.04	0.552091	11.736	49.831	0.618757	0.892259	1291.1
2018-01-15	#78	Calliphora vicinia	M	0	0.0366		0	0	0	RC1.52_E	1839.25	2181.12	0.843259	14.563	53.522	0.572211	13.157	57.109	0.625509	0.914793	1227
2018-01-15	#79	Calliphora vicinia	F	0	0.0528	0.0052	0	0	0	SDB2G_{EV}	2136.23	2312	0.923976	18.22	55.072	0.502811	10.921	61.704	0.69925	0.719072	1054.42
2018-01-15	#80	Calliphora vicinia	F	0	0.0771	0.0085	0	0	0	SDB2G_E	1900.94	1918.02	0.991097	14.103	61.438	0.626613	11.165	60.97	0.690442	0.907555	1036.43
2018-01-15	#81	Calliphora vicinia	F	0	0.0625	0.0054	0	0	0	RC1.52_{EV}	1630.04	1859.51	0.876593	12.307	59.464	0.657048	10.689	63.774	0.712904	0.92165	1133.21
2018-01-15	#82	Calliphora vicinia	M	0	0.0654	0.006	0	0	0	RC1.52_E	2076.74	2202.89	0.942732	12.614	52.246	0.611039	10.472	59.218	0.699469	0.873576	1117.01
2018-01-15	#86	Calliphora vicinia	F	0	0.0921	0.0076	0	0	0	SDB2G	1864.82	2348.51	0.794043	64.593	79.138	0.101196	12.694	53.378	0.615753	0.164345	1208.07
2018-01-15	#87	Calliphora vicinia	M	0	0.056	0.0068	0	0	0	RC1.52_V	1207.24	1271.09	0.949772	87.376	100.049	0.0676164	11.136	73.643	0.737293	0.0917089	1365.14
2018-01-15	#88	Calliphora vicinia	M	0	0.0622	0.0103	0	0	0	SDB2G_V	1233.99	1249.44	0.987635	78.194	101.607	0.130216	11.93	73.665	0.721245	0.180544	1215.24
2018-01-15	#89	Calliphora vicinia	F	0	0.0652	0.0065	0	0	0	MSP_V	1759.1	2203.68	0.798257	25.241	62.873	0.427083	13.144	68.218	0.676901	0.630939	1146.03
2018-01-15	#90	Calliphora vicinia	M	0	0.0715	0.0075	0	0	0	MSP	1607.73	2102.65	0.76462	34.073	68.696	0.336901	13.787	76.635	0.695052	0.484714	1297.05
2018-01-15	#91	Calliphora vicinia	F	0	0.0715	0.0062	0	0	0	SDB2G_V	1957.2	1983.78	0.9866	83.021	94.421	0.0642463	11.505	71.076	0.721364	0.0890623	1180.22
2018-01-15	#92	Calliphora vicinia	M	0	0.0591	0.006	0	0	0	MSP_V	1652.85	2247.56	0.735396	35.902	64.164	0.282434	13.325	68.253	0.673319	0.419465	1409.16
2018-01-15	#93	Calliphora vicinia	M	0	0.0595	0.0057	0	0	0	MSP	1263.7	1635.12	0.772849	27.453	59.127	0.365835	12.223	60.491	0.663806	0.551117	1198.06
2018-01-15	#94	Calliphora vicinia	M	0	0.0781	0.0061	0	0	0	TDE	1192.59	1229.34	0.97011	171.386	191.758	0.056099	12.753	91.682	0.755772	0.0742274	1248.08
2018-01-15	#95	Calliphora vicinia	M	0	0.0699	0.0094	0	0	0	TDE_V	1458.63	1617.68	0.901685	134.08	157.881	0.0815212	17.243	84.52	0.661115	0.123309	1155.42
2018-01-15	#96	Calliphora vicinia	F	0	0.0981	0.015	0	0	0	TDE	1627.4	1746.65	0.931724	159.126	182.799	0.0692345	11.295	105.247	0.806164	0.0858814	1050.35
2018-01-15	#97	Calliphora vicinia	F	0	0.0871	0.0067	0	0	0	TDE_V	1842.84	2146.83	0.858401	151.311	156.335	0.0163305	14.186	93.611	0.736802	0.022164	1122
2018-05-23	#103	Eristalis nemorum	M	1	0.0961	0.0165	0	Ly, nb488	0	RC1.47_E	945.466	1143.45	0.826851	38.044	85.919	0.386204	16.637	76.794	0.643866	0.599821	1880.44
2018-04-17	#104	Calliphora vicinia	F	0	0.0649	0.0061	0	Ly, nb488	0	RC1.47_E	2390.5	2656.01	0.900035	29.876	73.094	0.419714	10.637	66.381	0.723779	0.579893	1230.33
2018-04-17	#105	Calliphora vicinia	M	0	0.0617	0.0056	0	0	0	TDE_V	1756.11	2236.28	0.785281	96.919	98.39	0.00753165	10.347	50.243	0.658458	0.0114383	1136.32
2018-04-17	#106	Calliphora vicinia	F	0	0.0499	0.0054	0	0	0	TDE_V	1871.64	2318.27	0.807343	110.289	114.983	0.020837	12.943	73.299	0.699845	0.0297738	1151.09
2018-04-17	#107	Calliphora vicinia	M	0	0.0495	0.0065	0	0	0	TDE_V	1849.3	2271.99	0.813956	99.571	107.307	0.037394	11.147	53.987	0.657721	0.0568539	1227.07
2018-04-17	#108	Calliphora vicinia	F	0	0.0588	0.0045	0	0	0	RC1.52_{EV}	1861.82	2083.69	0.89352	43.057	85.52	0.330253	12.251	70.929	0.705434	0.468156	1122.46
2018-04-17	#109	Calliphora vicinia	M	0	0.0595	0.0053	0	0	0	RC1.52_{EV}	1823.42	2496.8	0.730304	41.569	72.234	0.269457	12.367	66.198	0.685178	0.393266	1261.42
2018-04-17	#110	Calliphora vicinia	F	0	0.077	0.008	0	0	0	RC1.52_{EV}	2077.36	2456.8	0.845556	37.254	78.979	0.358977	13.157	71.534	0.689294	0.52079	1108.78
2018-04-17	#111	Calliphora vicinia	M	0	0.0379	0.0033	0	0	0	RC1.52_{EV}	1264.47	1407.53	0.898366	29.692	75.022	0.432893	19.913	79.516	0.599453	0.722148	1117.87
2018-04-17	#112	Calliphora vicinia	M	0	0.048	0.0048	0		0	RC1.52_{EV}	1770.54	1886.52	0.938524	44.447	75.647	0.259796	12.245	67.194	0.691713	0.375584	1106.87
2018-08-19	#114	Eristalis tenax	F	0	0.1043	0.0198	0	Ly, nb488	0	SDB2S_E	3427.24	3490.98	0.981743	45.849	80.781	0.275859	16.361	92.059	0.698192	0.395104	1521.17
2018-08-19	#115	Eristalis tenax	F	0	0.1063	0.0158	0	Ly	0	SDB2S_E	2853.91	2936.69	0.971811	36.824	66.249	0.285477	11.477	65.3	0.70103	0.407225	1582.35
2018-08-19	#116	Eristalis tenax	F	0	0.1133	0.0244	0	nb488	0	SDB2S_E	1518.85	1588.89	0.955919	38.104	83.995	0.375851	13.287	83.713	0.726041	0.517671	1501.74
2018-08-22	#117	Eristalis tenax	F	0	0.1126	0.0167	0	nb488	0	SDB2S_E	2334.52	2397.49	0.973735	41.509	72.81	0.273804	12.586	76.187	0.716445	0.38217	1708.38
2018-08-22	#118	Eristalis tenax	M	0	0.0895	0.0151	1		0	SDB2S_E	2575.6	2600.01	0.990612	32.581	77.995	0.410704	12.589	73.973	0.709133	0.579163	1721.12
2018-09-18	#119	Eristalis tenax	F	0	0.1244	0.0214	0	nb488	0	RC1.47_E	3522.44	3764.18	0.935779	29.133	104.267	0.563223	16.999	98.551	0.705772	0.798024	1676.46
2018-09-18	#120	Eristalis tenax	F	0	0.1405	0.0228	1	nb488	0	RC1.47_E	2996.27	3220.27	0.930439	23.75	63.1	0.45308	12.795	62.037	0.658034	0.688536	1641.43
2018-09-19	#121	Eristalis tenax	F	0	0.1361	0.0202	1	nb488	0	RC1.47_E	3258.94	3469.33	0.939357	28.463	65.617	0.394919	12.139	60.145	0.66413	0.594641	1605.7
2018-09-19	#122	Eristalis tenax	M	0	0.0985	0.0218	0	nb488	0	RC1.47_E	3071.72	3254.37	0.943874	30.969	62.671	0.338552	14.053	60.986	0.625448	0.541295	1721.27
2019-02-18	#160	Volucella p.	M	1	0.1156		1	Ly	1	RC1.49_E
2019-08-22	#186	Eristalis tenax	F	1	0.1213		0	0		EpoxyResin	2725.85	3233.2	0.84308
2019-08-29	#187	Eristalis tenax	F	1	0.1229		0	0		EpoxyResin	2740.88	3302.53	0.829934
2019-08-29	#189	Eristalis tenax	F	1	0.1162		0	0		EpoxyResin	3056.94	3535.26	0.864702

### Sheet: Column-info
CaughtDate	What day was the insect caught/arrived?
AnimalID	Identifier which is used in the paper.
Spec	Species
Sex	Male/female
Wild	Wild caught (1) or lab reared (0)
Weight	Weight in grams
HeadWeight	Head weight in grams
Ephys	Was electrophysiology performed (1) on the brain prior to dissection or not (0)?
Tracer	Was tracer injected to the brain (tracer name) or not (0)?
2ab	Was the brain stained with antibodies?
Clear	What clearing technique was used?
Lpost	Brain length measurement after clearing (microns).
Lpre	Brain length measurement before clearing (microns).
PostDivPre	Post/pre factor
BIB	Average pixel intensity on black part of grating over brain.
BIW	Average pixel intensity on white part of grating over brain.
Brain	C_brain, see formula in excel or in paper.
CIB	Average pixel intensity on black part of grating outside of brain area.
CIW	Average pixel intensity on white part of grating outside of brain area.
Ctrl	C_control, see formula in excel or in paper.
Transp	Transparency
MedullaHeight	Height of medulla before clearing (microns).
